# Recurrent genetic abnormalities in human pluripotent stem cells: definition and routine detection in culture supernatant by targeted droplet digital PCR

**DOI:** 10.1101/658484

**Authors:** Said Assou, Nicolas Girault, Mathilde Plinet, Julien Bouckenheimer, Caroline Sansac, Marion Combe, Joffrey Mianné, Chloé Bourguignon, Mathieu Fieldes, Engi Ahmed, Thérèse Commes, Anthony Boureux, Jean-Marc Lemaître, John De Vos

## Abstract

Genomic integrity of human pluripotent stem cells (hPSCs) is essential for research and clinical applications. However, genetic abnormalities can accumulate during hPSC generation and routine culture and following gene editing. Their occurrence should be routinely monitored, but the current assays to assess hPSC genomic integrity are not fully suitable for suchregular screening. To address this issue, we first carried out a large meta-analysis of all hPSC genetic abnormalities reported in more than 100 publications and identified 738 recurrent genetic abnormalities (i.e., overlapping abnormalities found in at least five distinct scientific publications). We then developed a test based on the droplet digital PCR technology that can potentially detect 94.3% of these hPSC recurrent genetic abnormalities in DNA extracted from culture supernatant samples. This test can be used to routinely screen genomic integrity in hPSCs.
