## Supplementary material for "Recurrent genetic abnormalities in human pluripotent stem cells: definition and routine detection in culture supernatant by targeted droplet digital PCR": Articles analyzed to identify genetic abnormalities in hPSC lines

### Sheet: Publications
Year	Publisher	Title	PUBMED ID	AUTHORS
2004	Nature biotechnology	Recurrent gain of chromosomes 17q and 12 in cultured human embryonic stem cells	14661028	Draper JS et al.
2004	Molecular Human Reproduction	Comparative genomic hybridization and karyotyping of human embryonic stem cells reveals the occurrence of an isodicentric X chromosome after long-term cultivation.	15044603	Inzunza J et al.
2004	Stem Cells and Development	Karyotypic Stability, Genotyping, Differentiation, Feeder-Free Maintenance, and Gene Expression Sampling in Three Human Embryonic Stem Cell Lines Derived Prior to August 9, 2001	15684826	Brimble SN et al.
2004	Nature Biotechnology	Karyotype of human ES cells during extended culture	15060545	Buzzard JJ et al.
2004	NEJM	Derivation of Embryonic Stem-Cell Lines from Human Blastocysts	14999088	Cowan CA et al.
2005	Stem Cells	Expression and potential role of fibroblast growth factor 2 and its receptors in human embryonic stem cells	15955829	Dvorak P et al.
2005	Nature Genetics	Genomic alterations in cultured human embryonic stem cells	16142235	Maitra A et al.
2005	Stem Cells	High-Resolution Analysis of the Subtelomeric Regions of Human Embryonic Stem Cells	15790769	Darnfors C et al.
2005	Stem Cells	Basic fibroblast growth factor supports undifferentiated human embryonic stem cell growth without conditioned medium	15749926	Xu C et al.
2005	Nature Biotechnology	Preserving the genetic integrity of human embryonic stem cells	15637610	Mitalipova MM et al.
2006	Reprod Biomed Online	Derivation and characterization of three new Spanish human embryonic stem cell lines (VAL -3 -4 -5) on human feeder and in serum-free conditions	17169214	Valbuena D et al.
2006	Biochem Biophys Res Commun	Efficient establishment of human embryonic stem cell lines and long-term maintenance with stable karyotype by enzymatic bulk passage	16707099	Suemori H et al.
2006	Stem Cells	A Comparison of NIH-Approved Human ESC Lines	16916927	Ware CB et al.
2006	Stem Cells and Development	Characterization and Gene Expression Profiling of Five New Human Embryonic Stem Cell Lines Derived in Taiwan	16978057	Li SS et al.
2006	Chromosome Res.	Chromosomal integrity maintained in ﬁve human embryonic stem cell lines after prolonged in vitro culture (Hanson H.and al.) 2006	16544187	Caisander G et al.
2006	Stem Cells	A Method for the Selection of Human Embryonic Stem Cell Sublines with High Replating Efficiency After Single-Cell Dissociation	16931777	Hasegawa et al.
2006	Nature biotechnology	Derivation of human embryonic stem cells in defined conditions	16388305	Ludwig TE et al.
2006	Stem Cells	Characterization of a new NIH-registered variant human embryonic stem cell line, BG01V: a tool for human embryonic stem cell research	16293579	Plaia TW et al.
2006	Journal of Cellular Biochemistry	In Vitro Culture Conditions Favoring Selection of Chromosomal Abnormalities in Human ES Cells	16622834	Imreh MP et al
2006	Nature biotechnology	CD30 is a survival factor and a biomarker for transformed human pluripotent stem cells	16501577	Herszfeld D et al.
2007	Hum Mol Genet	Restriction landmark genome scanning identifies culture-induced DNA methylation instability in the human embryonic stem cell epigenome.	17409196	Allegrucci C et al.
2007	Theriogenology	Derivation of human embryonic stem cell lines	17074383	Peura TT. et al.
2007	Nature Biotechnology	Adaptation to culture of human embryonic stem cells and oncogenesis in vivo	17287758	Baker DE et al.
2008	Nature Biotechnology	Efficient and rapid generation of induced pluripotent stem cells from human keratinocytes	18931654	Aasen T et al.
2008	Cloning Stem Cells	Enhanced plating efficiency of trypsin-adapted human embryonic stem cells is reversible and independent of trisomy 12/17	18241122	Chan EM et al.
2008	Nature Biotechnology	Recurrent chromosomal abnormalities in human embryonic stem cells	19029912	Spits et al.
2008	Hum Reprod.	Similar biological characteristics of human embryonic stem cell lines with normal and abnormal karyotypes	18611919	Sun X et al.
2008	Chromosome Res.	Separation and maintenance of normal cells from human embryonic stem cells with trisomy 12 mosaicism	18937039	Seol HW et al.
2008	Cell Cycle	CD 30 is a marker of undifferentiated human embryonic stem cells rather than a biomarker of transformed hESCs	19001858	Lagarkova MA et al.
2008	Genes, Chromosomes & Cancer	Tumor Progression of Culture-Adapted Human Embryonic Stem Cells During Long-Term Culture (Yang et al) - 2008	18470900	Yang S et al.
2008	Stem Cells	Copy Number Variant Analysis of Human Embryonic Stem Cells	18369100	Wu H et al.
2008	Molecular Cancer	Catalina et al - Human ESCs predisposition to karyotypic instability: Is a matter of culture adaptation or differentialvulnerability among hESC lines due to inherent properties?	18834512	Catalina P et al.
2008	Nature Biotechnology	Human embryonic stem cells reveal recurrent genomic instability at 20q11.21	19029913	Lefort N et al.
2009	Cell Stem Cell	Induced pluripotent stem cells and embryonic stem cells are distinguished by gene expression signatures	19570518	Chin MH et al.
2009	J Assist Reprod Genet	Cytogenetic analysis of human embryos and embryonic stem cells derived from monopronuclear zygotes	19894108	Liao H et al.
2009	Nature	Human DNA methylomes at base resolution show widespread epigenomic differences.	19829295	Lister R et al.
2009	Nature biotechnology	Characterization of human embryonic stem cells with features of neoplastic progression (Werbowetski-Ogilvie et al.) - 2009	19122652	Werbowetski-Ogilvie TE et al.
2009	Human Reproduction	Human embryonic stem cell lines derived from single blastomeres of two 4-cell stage embryos	19633307	Geens M et al.
2009	Human reproduction	Characterization of CD30 expression in human embryonic stem cell lines cultured in serum-free media and passaged mechanically (Mateizel et al.) - 2009	19584135	Mateizel I et al.
2010	PlosOne	A teratocarcinoma-like human embryonic stem cell (hESC) line and four hESC lines reveal potentially oncogenic genomic changes	20428235	Hovatta O et al.
2010	Molecular Biotechnology	High Resolution Array-CGH Characterization of Human Stem Cells Using a Stem Cell Focused Microarray	20524159	Elliott AM et al.
2010	In Vitro Cellular and Developmental Biology. Animal	Human embryonic stem cell lines isolation, cultivation, and characterization	20178000	Lagarkova MA, et al
2010	Mol Cells	Biochemical and morphological effects of hypoxic environment on human embryonic stem cells in long-term culture and differentiating embryoid bodies.	21347709	Lim HJ et al.
2010	Stem Cell Res.	Modeling the evolution of culture-adapted human embryonic stem cells.	19837641	Olariu V et al.
2010	Cell Research	iPSC lines that do not silence the expression of the ectopic reprogramming factors may display enhanced propensity to genomic instability	20820191	Ramos-Mejia V et al.
2010	Nature Biotechnology	High-resolution DNA analysis of human embryonic stem cell lines reveals culture-induced copy number changes and loss of heterozygosity	20351689	Närvä E et al.
2010	In Vitro Cell.Dev.Biol.	High-efficiency derivation of human embryonic stem cell lines following pre-implantation genetic diagnosis	20217271	Tropel P et al.
2010	Cell Proliferation	Differences between karyotypically normal and abnormal human embryonic stem cells (Yang et al.) - 2010	20546238	Yang S et al.
2011	Nature Communication	An optimized small molecule inhibitor cocktail supports long-term maintenance of human embryonic stem cells	21266967	Tsutsui H et al.
2011	Stem Cell Research	Human embryonic fibroblasts support single cell enzymatic expansion of human embryonic stem cells in xeno-free cultures	20934930	Kibschull M et al.
2011	Proc Natl Acad Sci U S A	Genetic correction and analysis of induced pluripotent stem cells from a patient with gyrate atrophy	21464322	Howden SE et al.
2011	Nature biotechnology	A functionally characterized test set of human induced pluripotent stem cells	21293464	Boulting GL
2011	Cell Stem Cell	Dynamic Changes in the Copy Number of Pluripotency and Cell Proliferation Genes in Human ESCs and iPSCs during Reprogramming and Time in Culture	21211785	Laurent LC et al.
2011	Nature Biotechnology	Recurrent copy number variations in human induced pluripotent stem cells	21654665	Martins-Taylor K et al.
2011	Stem Cell Res	Effect of chromosome instability on the maintenance and differentiation of human embryonic stem cells in vitro and in vivo	20920899	Moon SH et al.
2011	Nature biotechnology	Screening ethnically diverse human embryonic stem cells identifies a chromosome 20 minimal amplicon conferring growth advantage	22119741	International Stem Cell Initiative
2011	Nature	Copy number variation and selection during reprogramming to pluripotency	21368824	Hussein SM et al.
2011	Nature	Somatic coding mutations in human induced pluripotent stem cells	21368825	Gore A et al.
2012	Stem Cell Research	Non-colony type monolayer culture of human embryonic stem cells.	22910561	Chen KG et al.
2012	Gene	Copy number variations (CNVs) in human pluripotent cell-derived neuroprogenitors	22820389	Corrales NLL et al.
2012	Human Molecular Genetics	Reprogramming somatic cells into iPS cells activates LINE-1 retroelement mobility	21989055	Wissing S et al.
2012	Cell Stem Cell	Low incidence of DNA sequence variation in human induced pluripotent stem cells generated by nonintegrating plasmid expression	22385660	Cheng L et al.
2012	Nature	Somatic copy-number mosaicism in human skin revealed by induced pluripotent stem cells	23160490	Abyzov A et al.
2012	Stem Cells Int.	High-Resolution Genomic Profiling of Chromosomal Abnormalities in Human Stem Cells Using the 135 K StemArray	22567024	Elliott AM et al.
2012	Stem Cell Res.	High-throughput karyotyping of human pluripotent stem cells	22877823	Lund RJ et al.
2012	Journal of Cellular Biochemistry	Chromosome dynamic changes in two cultured Chinese human embryonic stem cell lines: single nucleotide polymorphism, copy number variation and loss of heterozygosity.	22711576	Chen XM et al.
2012	Stem Cell Research	Evaluating the genomic and sequence integrity of human ES cell lines; comparison to normal genomes	22265736	Funk WD et al.
2012	European Journal of Human Genetics	Screening of human pluripotent stem cells using CGH and FISH reveals low-grade mosaic aneuploidy and a recurrent amplification of chromosome 1q.	22713809	Dekel-Naftali M et al.
2013	Journal of Cellular Physiology	Culture under low physiological oxygen conditions improves the stemness and quality of induced pluripotent stem cells	23589166	Guo C-W et al.
2013	Stem Cells Dev.	Small molecule inhibitors promote efficient generation of induced pluripotent stem cells from human skeletal myoblasts	22671711	Trokovic R et al.
2013	Stem Cell Reports	BCL-XL mediates the strong selective advantage of a 20q11.21 amplification commonly found in human embryonic stem cell cultures	24286026	Avery S et al.
2013	PLoS One	Few Single Nucleotide Variations in Exomes of Human Cord Blood Induced Pluripotent Stem Cells.	23573220	Su RJ et al.
2013	Cell Stem Cell	Dynamic chromatin remodeling mediated by polycomb proteins orchestrates pancreatic differentiation of human embryonic stem cells	23318056	Xie R et al.
2013	Human Molecular Genetics	Transcriptional regulation in pluripotent stem cells by methyl CpG-binding protein 2 (MeCP2)	24129406	Tanaka Y et al
2013	Cell Death and Differentiation	A human iPSC model of Ligase IV deficiency reveals an important role for NHEJ-mediated-DSB repair in the survival and genomic stability of induced pluripotent stem cells and emerging haematopoietic progenitors	23722522	Tilgner K et al.
2013	Blood	Clonal genetic and hematopoietic heterogeneity among human-induced pluripotent stem cell lines	23940280	Mills JA et al.
2013	Nature Protocols	Adapting human pluripotent stem cells to high-throughput and high-content screening	23257981	Desbordes SC et al.
2014	Molecular Human Reproduction	Human embryonic stem cells show low-grade microsatellite instability	25082980	Nguyen HT et al.
2014	Cell Reports	The distribution of genomic variations in human iPSCs is related to replication-timing reorganization during reprogramming	24685138	Lu J et al.
2014	Stem Cells and Development	Mutation frequency dynamics in HPRT locus in culture-adapted human embryonic stem cells and induced pluripotent stem cells correspond to their differentiated counterparts.	24836366	Krutá M et al.
2014	Journal of Cell Science	Telomerase-mediated telomere elongation from human blastocysts to embryonic stem cells	24338368	Zeng S et al.
2014	Nature	Abnormalities in human pluripotent cells due to reprogramming mechanisms	25008523	Ma H et al.
2014	Nature Commununication	Clonal culturing of human embryonic stem cells on laminin-521/E-cadherin matrix in defined and xeno-free environment.	24463987	Rodin S et al.
2014	BMC Res Notes	Aneuploidy is permissive for hepatocyte-like cell differentiation from human induced pluripotent stem cells	25002137	Noto FK et al.
2014	Nature Commununication	Low-grade chromosomal mosaicism in human somatic and embryonic stem cell populations	24970340	Jacobs K et al.
2014	Sci Rep.	Effects of antioxidants on the quality and genomic stability of induced pluripotent stem cells	24445363	Luo L et al.
2014	PLOS ONE	Identification of Proteins Related to Epigenetic Regulation in the Malignant Transformation of Aberrant Karyotypic Human Embryonic Stem Cells by Quantitative Proteomics	24465727	Sun Y et al.
2015	Stem Cell Research	Generation of iPSC lines from a Nijmegen Breakage Syndrome patient	26987925	Mlody B et al.
2015	Scientific Reports	The Molecular Karyotype of 25 Clinical-Grade Human Embryonic Stem Cell Lines	26607962	Canham MA et al.
2015	Molecular Cytogenetics	Genomic instability of human embryonic stem cell lines using different passaging culture methods	26052346	Tosca L et al.
2015	PLoS One	Culture Adaptation Alters Transcriptional Hierarchies among Single Human Embryonic Stem Cells Reflecting Altered Patterns of Differentiation	25875838	Gokhale PJ et al.
2015	Stem Cells Dev.	Temporal analysis of genome alterations induced by single-cell passaging in human embryonic stem cells	25254421	Bai Q et al.
2015	Stem Cell Res Ther.	Nuclear reprogramming with a non-integrating human RNA virus	25889591	Driscoll CB et al.
2015	Stem Cell Reports	TeratoScore: Assessing the Differentiation Potential of Human Pluripotent Stem Cells by Quantitative Expression Analysis of Teratomas	26070610	Avior Y et al.
2015	Stem Cells and Development	Genetic Evaluation of Copy Number Variations, Loss of Heterozygosity, and Single-Nucleotide Variant Levels in Human Embryonic Stem Cells With or Without Skewed X Chromosome Inactivation	25919240	Liu W et al.
2015	Proc Natl Acad Sci U S A	Heightened potency of human pluripotent stem cell lines created by transient BMP4 exposure	25870291	Yang Y et al.
2015	Scientific Reports	Chromosome microduplication in somatic cells decreases the genetic stability of human reprogrammed somatic cells and results in pluripotent stem cells	25965553	Yu Y et al.
2015	Stem Cells and Development	Methods of reprogramming to induced pluripotent stem cell associated with chromosomal integrity and delineation of a chromosome 5q candidate region for growth advantage	25867454	Sobol M et al.
2015	The Journal of Biological Chemistry	Factor Induced Reprogramming and Zinc Finger Nuclease Aided Gene Targeting Cause Different Genome Instability in β-thalassemia iPSCs	25795783	Ma N et al.
2015	PLoS One	Increased risk of genetic and epigenetic instability in human embryonic stem cells associated with specific culture conditions	25714340	Garitaonandia I et al.
2016	Scientific Reports	Distinctive features of single nucleotide alterations in induced pluripotent stem cells with different types of DNA repair deficiency disorders	27197874	Okamura K et al.
2016	Cell Stem Cell	Genomic instability in human pluripotent stem cells arises from replicative stress and chromosome condensation defects.	26669899	Lamm N et al.
2016	PlosOne	Genomic instability associated with p53 knockdown in the generation of Huntington’s disease human induced pluripotent stem cells	26982737	Tidball AM et al.
2016	Stem Cell Reports	Higher-density culture in human embryonic stem cells results in DNA damage and genome instability	26923824	Jacobs K et al.

### Sheet: Year of publication
Year	Nb of publications
2004	5
2005	5
2006	10
2007	3
2008	10
2009	6
2010	9
2011	10
2012	10
2013	9
2014	10
2015	13
2016	4
Total	104
